# PSS: An enabling QTY server for designing water-soluble α-helical transmembrane proteins

**DOI:** 10.1101/724658

**Authors:** Fei Tao, Hongzhi Tang, Shuguang Zhang, Ping Xu

**Affiliations:** State Key Laboratory of Microbial Metabolism, Joint International Research Laboratory of Metabolic & Developmental Sciences, and School of Life Sciences & Biotechnology, Shanghai Jiao Tong University, Shanghai, 200240, People’s Republic of China; Center for Bits and Atoms, Massachusetts Institute of Technology, Cambridge, 02139, MA, USA

## Abstract

Membrane proteins, especially the α-helical ones such as G-protein coupled receptors (GPCRs), are considered extremely important owing to their significant biological roles. However, their expression and purification pose difficulties because of their poor solubility in water, which seriously impedes research progress in this field. Recently, QTY method, a revolutionary code-based protein engineering approach, was developed for the purpose of producing soluble transmembrane proteins. Here we describe a web server built for QTY design and certain analyses related to it (pss.sjtu.edu.cn). Typically, the Simple Design model is expected to take only 2-4 min, and the Library Design 2-5 h, of computer time, depending on target protein size and the number of transmembrane helices. Further, we describe a protocol for using the server with both Simple and Library Design modules. Protocols for experiments based on QTY design are also included. In summary, utilization of the web server, and associated protocols, will enable QTY-based protein-engineering to be implemented in a convenient, fast, accurate, and rational manner.
