## Supplemental File 5 for "PSS: An enabling QTY server for designing water-soluble α-helical transmembrane proteins"

### Sheet: Sheet1
ID	Name	DB Ref	Size	Ligand Name	Ligand Size	Ligand DB Ref	Family Name	Functions
11	AGTR1	P30556	359	angiotensin II, III	8,7	P01019	Angiotensin receptors	Receptor for angiotensin II. Mediates its action by association with G proteins that activate a phosphatidylinositol-calcium second messenger system.
12	V1A receptor	P37288	418	Arg-vasopressin	9	P01185	Vasopressin and oxytocin receptors	Receptor for arginine vasopressin. The activity of this receptor is mediated by G proteins which activate a phosphatidyl-inositol-calcium second messenger system. Has been involved in social behaviors, including affiliation and attachment.
13	V3A receptor	P30518	371	Arg-vasopressin	9	P01185	Vasopressin and oxytocin receptors	Receptor for arginine vasopressin. The activity of this receptor is mediated by G proteins which activate adenylate cyclase. Involved in renal water reabsorption.
18	BB1 receptor	P28336	390	Gastrin-releasing peptide;neuromedin B	24	P07492;P08949	Bombesin receptors	Receptor for neuromedin-B.
19	B1 receptor	P46663	353	Bradykinin		P01042	Bradykinin receptors	This is a receptor for bradykinin. Could be a factor in chronic pain and inflammation.
21	C3a receptor	Q16581	482	c3a	77	P01024	Complement peptide receptors	Receptor for the chemotactic and inflammatory peptide anaphylatoxin C3a. This receptor stimulates chemotaxis, granule enzyme release and superoxide anion production.
23	CT receptor	P30988	508	calcitonin;amylin	32;37	P01258;P10997	Calcitonin receptors	This is a receptor for calcitonin. The activity of this receptor is mediated by G proteins which activate adenylyl cyclase. The calcitonin receptor is thought to couple to the heterotrimeric guanosine triphosphate-binding protein that is sensitive to cholera toxin.
27	CCR1	P32246	355	CCL15 and CCL23	64-81	Q16663;P55773	Chemokine receptors	Receptor for a C-C type chemokine. Binds to MIP-1-alpha, MIP-1-delta, RANTES, and MCP-3 and, less efficiently, to MIP-1-beta or MCP-1 and subsequently transduces a signal by increasing the intracellular calcium ions level. Responsible for affecting stem cell proliferation.
28	CCR5	P51681	352	CCL11, CCL14, CCL16, CCL2, CCL3, CCL4, CCL5, CCL7, CCL7 CCL8	74	P51671	Chemokine receptors	Receptor for a number of inflammatory CC-chemokines including CCL3/MIP-1-alpha, CCL4/MIP-1-beta and RANTES and subsequently transduces a signal by increasing the intracellular calcium ion level. May play a role in the control of granulocytic lineage proliferation or differentiation.(Microbial infection) Acts as a coreceptor (CD4 being the primary receptor) of human immunodeficiency virus-1/HIV-1.
29	chemerin receptor	Q99788	373	chemerin		Q99969	Chemokine receptors	Receptor for the chemoattractant adipokine chemerin/RARRES2 and for the omega-3 fatty acid derived molecule resolvin E1. Interaction with RARRES2 induces activation of intracellular signaling molecules, such as SKY, MAPK1/3 (ERK1/2), MAPK14/P38MAPK and PI3K leading to multifunctional effects, like, reduction of immune responses, enhancing of adipogenesis and angionesis. Resolvin E1 down-regulates…
30	CCK1receptor	P32238	428	CCK-33,4,8, gastrin-17	33	P06307;P01350	Cholecystokinin receptors	Receptor for cholecystokinin. Mediates pancreatic growth and enzyme secretion, smooth muscle contraction of the gall bladder and stomach. Has a 1000-fold higher affinity for CCK rather than for gastrin. It modulates feeding and dopamine-induced behavior in the central and peripheral nervous system. This receptor mediates its action by association with G proteins that activate a phosphatidylinosit…
31	XCR1	P46094	333	XCL1	93	P47992	Chemokine receptors	Receptor for chemokines SCYC1 and SCYC2. Subsequently transduces a signal by increasing the intracellular calcium ions level. Receptor for XCL1/Lymphotactin.
32	CXCR2	P25025	360	CXCL1,2,3,5,6,7,8	70	P09341;P19875;P19876;P42830 ;P80162 ;P02775;P10145	Chemokine receptors	Receptor for interleukin-8 which is a powerful neutrophil chemotactic factor. Binding of IL-8 to the receptor causes activation of neutrophils. This response is mediated via a G-protein that activates a phosphatidylinositol-calcium second messenger system. Binds to IL-8 with high affinity. Also binds with high affinity to CXCL3, GRO/MGSA and NAP-2.
33	CXCR3	P49682	368	CXCL9,10,11	100	P02778 ; O14625;Q07325	Chemokine receptors	Isoform 1: Receptor for the C-X-C chemokine CXCL9, CXCL10 and CXCL11 and mediates the proliferation, survival and angiogenic activity of human mesangial cells (HMC) through a heterotrimeric G-protein signaling pathway (PubMed:12782716). Binds to CCL21. Probably promotes cell chemotaxis response.Isoform 2: Receptor for the C-X-C chemokine CXCL4 and also mediates the inhibitory activities of CXCL9,…
34	CXCR4	P61073	352	SDF-1α	65	P48061	Chemokine receptors	Receptor for the C-X-C chemokine CXCL12/SDF-1 that transduces a signal by increasing intracellular calcium ion levels and enhancing MAPK1/MAPK3 activation. Acts as a receptor for extracellular ubiquitin; leading to enhanced intracellular calcium ions and reduced cellular cAMP levels. Involved in hematopoiesis and in cardiac ventricular septum formation. Also plays an essential role in vasculariza…
41	ETA receptor	P25101	427	endothelin-1,2	21	P05305;P20800	Endothelin receptors	Receptor for endothelin-1. Mediates its action by association with G proteins that activate a phosphatidylinositol-calcium second messenger system. The rank order of binding affinities for ET-A is: ET1 > ET2 >> ET3.
42	FPR1	P21462	350	annexin I ,cathepsin G	61;235	P04083; P08311	Formylpeptide receptors	High affinity receptor for N-formyl-methionyl peptides (fMLP), which are powerful neutrophil chemotactic factors (PubMed:2161213, PubMed:2176894, PubMed:10514456, PubMed:15153520). Binding of fMLP to the receptor stimulates intracellular calcium mobilization and superoxide anion release (PubMed:2161213, PubMed:1712023, PubMed:15153520). This response is mediated via a G-protein that activates a p…
44	FZD1	Q9UP38	647	Wnt-1;Wnt-2;Wnt-3a;Wnt-5a;Wnt-7b	343;360;352;380;349	P04628;P09544;P56704;P41221;P56706	Frizzled Class GPCRs	Receptor for Wnt proteins (PubMed:10557084). Activated by WNT3A, WNT3, WNT1 and to a lesser extent WNT2, but apparently not by WNT4, WNT5A, WNT5B, WNT6, WNT7A or WNT7B (PubMed:10557084). Contradictory results showing activation by WNT7B have been described for mouse (By similarity). Functions in the canonical Wnt/beta-catenin signaling pathway (PubMed:10557084). The canonical Wnt/beta-catenin sig…
45	FZD10	Q9ULW2	581	Wnt			Frizzled Class GPCRs	Receptor for Wnt proteins. Functions in the canonical Wnt/beta-catenin signaling pathway (By similarity). The canonical Wnt/beta-catenin signaling pathway leads to the activation of disheveled proteins, inhibition of GSK-3 kinase, nuclear accumulation of beta-catenin and activation of Wnt target genes. A second signaling pathway involving PKC and calcium fluxes has been seen for some family membe…
46	GAL1receptor	P47211	349	galanin, galanin-like peptide	30;60	P22466;Q9UBC7	Galanin receptors	Receptor for the hormone galanin. The activity of this receptor is mediated by G proteins that inhibit adenylate cyclase activity.
48	ghrelin receptor	Q92847	366	[des-Gln14]ghrelin, ghrelin	27	Q9UBU3	Ghrelin receptor	Receptor for ghrelin, coupled to G-alpha-11 proteins. Stimulates growth hormone secretion. Binds also other growth hormone releasing peptides (GHRP) (e.g. Met-enkephalin and GHRP-6) as well as non-peptide, low molecular weight secretagogues (e.g. L-692,429, MK-0677, adenosine).
49	glucagon receptor	P47871	477	glucagon	29	P01275	Glucagon receptor family	G-protein coupled receptor for glucagon that plays a central role in the regulation of blood glucose levels and glucose homeostasis. Regulates the rate of hepatic glucose production by promoting glycogen hydrolysis and gluconeogenesis. Plays an important role in mediating the responses to fasting. Ligand binding causes a conformation change that triggers signaling via guanine nucleotide-binding p…
51	GnRH receptor	P30968	328	GnRH I, GnRH II	10	P01148;O43555	Gonadotrophin-releasing hormone receptors	Receptor for gonadotropin releasing hormone (GnRH) that mediates the action of GnRH to stimulate the secretion of the gonadotropic hormones luteinizing hormone (LH) and follicle-stimulating hormone (FSH). This receptor mediates its action by association with G-proteins that activate a phosphatidylinositol-calcium second messenger system. Isoform 2 may act as an inhibitor of GnRH-R signaling.
63	MCH1receptor	Q99705	422	Melanin-concentrating hormone	19	P20382	Melanin-concentrating hormone receptors	Receptor for melanin-concentrating hormone, coupled to both G proteins that inhibit adenylyl cyclase and G proteins that activate phosphoinositide hydrolysis.
64	MC1 receptor	Q01726	317	α-MSH	13	P01189	Melanocortin receptors	Receptor for MSH (alpha, beta and gamma) and ACTH. The activity of this receptor is mediated by G proteins which activate adenylate cyclase.
65	MC4 receptor	P32245	332	β-MSH	18	P01189	Melanocortin receptors	Receptor specific to the heptapeptide core common to adrenocorticotropic hormone and alpha-, beta-, and gamma-MSH. Plays a central role in energy homeostasis and somatic growth. This receptor is mediated by G proteins that stimulate adenylate cyclase (cAMP).
74	NK1 receptor	P25103	407	substance P	11	P20366	Tachykinin receptors	This is a receptor for the tachykinin neuropeptide substance P. It is probably associated with G proteins that activate a phosphatidylinositol-calcium second messenger system. The rank order of affinity of this receptor to tachykinins is: substance P > substance K > neuromedin-K.
75	NMU1 receptor	Q9HB89	426	neuromedin S-33;neuromedin U-25	33;25	Q5H8A3;P48645	Neuromedin U receptors	Receptor for the neuromedin-U and neuromedin-S neuropeptides.
76	NPBW1 receptor	P48145	328	neuropeptide B-23,29,W-23,30	24;29;23;30	Q8NG41;Q8N729	Neuropeptide W/neuropeptide B receptors	Interacts specifically with a number of opioid ligands. Receptor for neuropeptides B and W, which may be involved in neuroendocrine system regulation, food intake and the organization of other signals. Has a higher affinity for neuropeptide B.
77	Y1 receptor	P25929	384	neuropeptide Y	36	P01303	Neuropeptide Y receptors	Receptor for neuropeptide Y and peptide YY. The rank order of affinity of this receptor for pancreatic polypeptides is NPY > [Pro-34] PYY, PYY and [Leu-31, Pro-34] NPY > NPY (2-36) > [Ile-31, Gln-34] PP and PYY (3-36) > PP > NPY free acid.
78	Y5 receptor	Q15761	445	neuropeptide Y	36	P01303	Neuropeptide Y receptors	Receptor for neuropeptide Y and peptide YY. The activity of this receptor is mediated by G proteins that inhibit adenylate cyclase activity. Seems to be associated with food intake. Could be involved in feeding disorders.
85	OX1 receptor	O43613	425	orexin-A	33	O43612	Orexin receptors	Moderately selective excitatory receptor for orexin-A and, with a lower affinity, for orexin-B neuropeptide (PubMed:9491897, PubMed:26950369). Triggers an increase in cytoplasmic Ca(2+) levels in response to orexin-A binding (PubMed:9491897, PubMed:26950369).
88	PKR1	Q8TCW9	393	prokineticin-2	102	Q9HC23	Prokineticin receptors	Receptor for prokineticin 1. Exclusively coupled to the G(q) subclass of heteromeric G proteins. Activation leads to mobilization of calcium, stimulation of phosphoinositide turnover and activation of p44/p42 mitogen-activated protein kinase. May play a role during early pregnancy.
93	PAR1	P25116	425	thrombin	>100	P00734	Proteinase-activated receptors	High affinity receptor for activated thrombin coupled to G proteins that stimulate phosphoinositide hydrolysis. May play a role in platelets activation and in vascular development.
94	RXFP3 receptor	Q9NSD7	469	H3 relaxin	142	Q8WXF3	Relaxin family peptide receptors	Receptor for RNL3/relaxin-3. Binding of the ligand inhibit cAMP accumulation.
96	sst1 receptor	P30872	391	SRIF-14,28	14;28	P61278	Somatostatin receptors	Receptor for somatostatin with higher affinity for somatostatin-14 than -28. This receptor is coupled via pertussis toxin sensitive G proteins to inhibition of adenylyl cyclase. In addition it stimulates phosphotyrosine phosphatase and Na(+)/H(+) exchanger via pertussis toxin insensitive G proteins.
104	UT receptor	Q9UKP6	398	urotensin-II;urotensin-related peptide	11;8	O95399;Q765I0	Urotensin receptor	High affinity receptor for urotensin-2 and urotensin-2B. The activity of this receptor is mediated by a G-protein that activate a phosphatidylinositol-calcium second messenger system.
105	PAC2 receptor	P32241	457	VIP;PACAP-27,38	28;27;38	P01282;P18509	VIP and PACAP receptors	This is a receptor for VIP. The activity of this receptor is mediated by G proteins which activate adenylyl cyclase. The affinity is VIP = PACAP-27 > PACAP-38.
108	CCR2	P41597	374	CCL2	76	P13500	Chemokine receptors	Receptor for the CCL2, CCL7 and CCL13 chemokines (PubMed:23408426). Receptor for the beta-defensin DEFB106A/DEFB106B (PubMed:23938203). Transduces a signal by increasing intracellular calcium ion levels (By similarity). Upon CCL2 ligation, mediates chemotaxis and migration induction through the activation of the PI3K cascade, the small G protein Rac and lamellipodium protrusion (Probable).(Microb…
109	CCR3	P51677	355	CCL11, CCL24 and CCL26	74;93;71	P51671;O00175;Q9Y258	Chemokine receptors	Receptor for a C-C type chemokine. Binds to eotaxin, eotaxin-3, MCP-3, MCP-4, RANTES and MIP-1 delta. Subsequently transduces a signal by increasing the intracellular calcium ions level. Alternative coreceptor with CD4 for HIV-1 infection.
111	CCR6	P51684	374	beta-defensin 4A, CCL20	41-70	O15263;P78556	Chemokine receptors	Receptor for the C-C type chemokine CCL20 (PubMed:9169459). Binds to CCL20 and subsequently transduces a signal by increasing the intracellular calcium ion levels (PubMed:20068036). Although CCL20 is its major ligand it can also act as a receptor for non-chemokine ligands such as beta-defensins (PubMed:25585877). Binds to defensin DEFB1 leading to increase in intracellular calcium ions and cAMP l…
112	CCR8	P51685	355	CCL1	73	P22362	Chemokine receptors	Receptor for the chemokine CCL1/SCYA1/I-309. May regulate monocyte chemotaxis and thymic cell line apoptosis. Alternative coreceptor with CD4 for HIV-1 infection.
113	CCR9	P51686	369	CCL25	127	O15444	Chemokine receptors	Receptor for chemokine SCYA25/TECK. Subsequently transduces a signal by increasing the intracellular calcium ions level.(Microbial infection) Alternative coreceptor with CD4 for HIV-1 infection.
114	CCR10	P46092	362	CCL27,CCL28	88;108	Q9Y4X3;Q9NRJ3	Chemokine receptors	Receptor for chemokines SCYA27 and SCYA28. Subsequently transduces a signal by increasing the intracellular calcium ions level and stimulates chemotaxis in a pre-B cell line.
115	CXCR5	P32302	372	CXCL13	87	O43927	Chemokine receptors	Cytokine receptor that binds to B-lymphocyte chemoattractant (BLC). Involved in B-cell migration into B-cell follicles of spleen and Peyer patches but not into those of mesenteric or peripheral lymph nodes. May have a regulatory function in Burkitt lymphoma (BL) lymphomagenesis and/or B-cell differentiation.
116	ACKR3	P25106	362	CXCL11, SDF-1α	70	O14625;P48061	Chemokine receptors	Atypical chemokine receptor that controls chemokine levels and localization via high-affinity chemokine binding that is uncoupled from classic ligand-driven signal transduction cascades, resulting instead in chemokine sequestration, degradation, or transcytosis. Also known as interceptor (internalizing receptor) or chemokine-scavenging receptor or chemokine decoy receptor. Acts as a receptor for …
125	PTH1 receptor	Q03431	593	PTH;PTHrP;PTHrP-(1-36)	84;141;36	P01270;P12272;P12272	Parathyroid hormone receptors	Receptor for parathyroid hormone and for parathyroid hormone-related peptide. The activity of this receptor is mediated by G proteins which activate adenylyl cyclase and also a phosphatidylinositol-calcium second messenger system.
126	CRF1 receptor	P34998	444	CRF;urocortin 1	41;40	P06850;P55089	Corticotropin-releasing factor receptors	G-protein coupled receptor for CRH (corticotropin-releasing factor) and UCN (urocortin). Has high affinity for CRH and UCN. Ligand binding causes a conformation change that triggers signaling via guanine nucleotide-binding proteins (G proteins) and down-stream effectors, such as adenylate cyclase. Promotes the activation of adenylate cyclase, leading to increased intracellular cAMP levels. Inhibi…
127	PAC1 receptor	P41586	468	PACAP-27,38	27;38	P18509	VIP and PACAP receptors	This is a receptor for PACAP-27 and PACAP-38. The activity of this receptor is mediated by G proteins which activate adenylyl cyclase. May regulate the release of adrenocorticotropin, luteinizing hormone, growth hormone, prolactin, epinephrine, and catecholamine. May play a role in spermatogenesis and sperm motility. Causes smooth muscle relaxation and secretion in the gastrointestinal tract.
131	SMO	Q99835	787	constitutive			Frizzled Class GPCRs	G protein-coupled receptor that probably associates with the patched protein (PTCH) to transduce the hedgehog's proteins signal. Binding of sonic hedgehog (SHH) to its receptor patched is thought to prevent normal inhibition by patched of smoothened (SMO). Required for the accumulation of KIF7, GLI2 and GLI3 in the cilia (PubMed:19592253). Interacts with DLG5 at the ciliary base to induce the acc…
132	C5a1receptor	P21730	350	c5a	74	P01031	Complement peptide receptors	Receptor for the chemotactic and inflammatory peptide anaphylatoxin C5a (PubMed:1847994, PubMed:8182049, PubMed:7622471, PubMed:9553099, PubMed:10636859, PubMed:15153520, PubMed:29300009). The ligand interacts with at least two sites on the receptor: a high-affinity site on the extracellular N-terminus, and a second site in the transmembrane region which activates downstream signaling events (Pub…
133	BB3 receptor	P32247	399				Bombesin receptors	Role in sperm cell division, maturation, or function. This receptor mediates its action by association with G proteins that activate a phosphatidylinositol-calcium second messenger system.
134	sst2 receptor	P30874	369	SRIF-14,28	14;28	P61278	Somatostatin receptors	Receptor for somatostatin-14 and -28. This receptor is coupled via pertussis toxin sensitive G proteins to inhibition of adenylyl cyclase. In addition it stimulates phosphotyrosine phosphatase and PLC via pertussis toxin insensitive as well as sensitive G proteins. Inhibits calcium entry by suppressing voltage-dependent calcium channels. Acts as the functionally dominant somatostatin receptor in …
143	MC2 receptor	Q01718	297	ACTH	39	P01189	Melanocortin receptors	Receptor for corticotropin (ACTH). This receptor is mediated by G proteins (G(s)) which activate adenylate cyclase (cAMP).
148	APLNR	P35414	380	apelin-13,17,36,pyr1 apelin-36	13,17,36,36	Q9ULZ1	Apelin receptor	Receptor for apelin receptor early endogenous ligand (APELA) and apelin (APLN) hormones coupled to G proteins that inhibit adenylate cyclase activity (PubMed:11090199, PubMed:25639753, PubMed:28137936). Plays a key role in early development such as gastrulation, blood vessels formation and heart morphogenesis by acting as a receptor for APELA hormone (By similarity). May promote angioblast migrat…
149	B2 receptor	P30411	391	Bradykinin		P01042	Bradykinin receptors	Receptor for bradykinin. It is associated with G proteins that activate a phosphatidylinositol-calcium second messenger system.
152	ACKR4	Q9NPB9	350				Chemokine receptors	Atypical chemokine receptor that controls chemokine levels and localization via high-affinity chemokine binding that is uncoupled from classic ligand-driven signal transduction cascades, resulting instead in chemokine sequestration, degradation, or transcytosis. Also known as interceptor (internalizing receptor) or chemokine-scavenging receptor or chemokine decoy receptor. Acts as a receptor for …
153	CCR4	P51679	360	CCL17,CCL22	71;63-69	Q92583;O00626	Chemokine receptors	High affinity receptor for the C-C type chemokines CCL17/TARC, CCL22/MDC and CKLF isoform 1/CKLF1. The activity of this receptor is mediated by G(i) proteins which activate a phosphatidylinositol-calcium second messenger system. Can function as a chemoattractant homing receptor on circulating memory lymphocytes and as a coreceptor for some primary HIV-2 isolates. In the CNS, could mediate hippoca…
154	CCR7	P32248	378	CL19, CCL21	77-111	Q99731;O00585	Chemokine receptors	Receptor for the MIP-3-beta chemokine. Probable mediator of EBV effects on B-lymphocytes or of normal lymphocyte functions.
155	CCRL2	O00421	344	CCL19	77	Q99731	Chemokine receptors	Receptor for CCL19 and chemerin/RARRES2. Does not appear to be a signaling receptor, but may have a role in modulating chemokine-triggered immune responses by capturing and internalizing CCL19 or by presenting RARRES2 ligand to CMKLR1, a functional signaling receptors. Plays a critical role for the development of Th2 responses.
156	CXCR1	P25024	350	CXCL8	70	P10145	Chemokine receptors	Receptor to interleukin-8, which is a powerful neutrophils chemotactic factor. Binding of IL-8 to the receptor causes activation of neutrophils. This response is mediated via a G-protein that activate a phosphatidylinositol-calcium second messenger system. This receptor binds to IL-8 with a high affinity and to MGSA (GRO) with a low affinity.
157	CXCR6	O00574	342	CXCL16	76	Q9H2A7	Chemokine receptors	Receptor for the C-X-C chemokine CXCL16. Used as a coreceptor by SIVs and by strains of HIV-2 and m-tropic HIV-1.
158	C5a2receptor	Q9P296	337				Complement peptide receptors	Receptor for the chemotactic and inflammatory C3a, C4a and C5a anaphylatoxin peptides and also for their dearginated forms ASP/C3adesArg, C4adesArg and C5adesArg respectively. Couples weakly to G(i)-mediated signaling pathways.
160	CX3CR1	P49238	355	CX3CL1	76	P78423	Chemokine receptors	Receptor for the CX3C chemokine fractalkine (CX3CL1); binds to CX3CL1 and mediates both its adhesive and migratory functions (PubMed:9390561, PubMed:23125415). Acts as coreceptor with CD4 for HIV-1 virus envelope protein (in vitro) (PubMed:9726990). Isoform 2 and isoform 3 seem to be more potent HIV-1 coreceptors than isoform 1 (PubMed:14607932).
163	CALCRL	Q16602	461	adrenomedullin, CGRP	52	P35318	Calcitonin receptors	Receptor for calcitonin-gene-related peptide (CGRP) together with RAMP1 and receptor for adrenomedullin together with RAMP3 (By similarity). Receptor for adrenomedullin together with RAMP2. The activity of this receptor is mediated by G proteins which activate adenylyl cyclase.
164	ACKR2	O00590	384				Chemokine receptors	Atypical chemokine receptor that controls chemokine levels and localization via high-affinity chemokine binding that is uncoupled from classic ligand-driven signal transduction cascades, resulting instead in chemokine sequestration, degradation, or transcytosis. Also known as interceptor (internalizing receptor) or chemokine-scavenging receptor or chemokine decoy receptor. Acts as a receptor for …
165	CRF2 receptor	Q13324	411	CRF;urocortin 1,2,3	41;40;41;38	P06850;P55089;Q96RP3;Q969E3	Corticotropin-releasing factor receptors	G-protein coupled receptor for CRH (corticotropin-releasing factor), UCN (urocortin), UCN2 and UCN3. Has high affinity for UCN. Ligand binding causes a conformation change that triggers signaling via guanine nucleotide-binding proteins (G proteins) and down-stream effectors, such as adenylate cyclase. Promotes the activation of adenylate cyclase, leading to increased intracellular cAMP levels.
169	ACKR1	Q16570	336				Chemokine receptors	Atypical chemokine receptor that controls chemokine levels and localization via high-affinity chemokine binding that is uncoupled from classic ligand-driven signal transduction cascades, resulting instead in chemokine sequestration, degradation, or transcytosis. Also known as interceptor (internalizing receptor) or chemokine-scavenging receptor or chemokine decoy receptor. Has a promiscuous chemo…
173	ETB receptor	P24530	442	endothelin-1,2,3	21	P05305;P20800; P14138	Endothelin receptors	Non-specific receptor for endothelin 1, 2, and 3. Mediates its action by association with G proteins that activate a phosphatidylinositol-calcium second messenger system.
174	GPR37L1	O60883	481	prosaposin	80	P07602	orphan-classA	Receptor for the neuroprotective and glioprotective factor prosaposin. Ligand binding induces endocytosis, followed by an ERK phosphorylation cascade.
179	FZD2	Q14332	565	Wnt-5a	380	P41221	Frizzled Class GPCRs	Receptor for Wnt proteins. Most of frizzled receptors are coupled to the beta-catenin canonical signaling pathway, which leads to the activation of disheveled proteins, inhibition of GSK-3 kinase, nuclear accumulation of beta-catenin and activation of Wnt target genes. A second signaling pathway involving PKC and calcium fluxes has been seen for some family members, but it is not yet clear if it …
180	FZD3	Q9NPG1	666	Wnt-5a; Wnt-3			Frizzled Class GPCRs	Receptor for Wnt proteins. Most of frizzled receptors are coupled to the beta-catenin canonical signaling pathway, which leads to the activation of disheveled proteins, inhibition of GSK-3 kinase, nuclear accumulation of beta-catenin and activation of Wnt target genes. A second signaling pathway involving PKC and calcium fluxes has been seen for some family members, but it is not yet clear if it …
181	FZD4	Q9ULV1	537	Wnt			Frizzled Class GPCRs	Receptor for Wnt proteins. Most of frizzled receptors are coupled to the beta-catenin (CTNNB1) canonical signaling pathway, which leads to the activation of disheveled proteins, inhibition of GSK-3 kinase, nuclear accumulation of beta-catenin (CTNNB1) and activation of Wnt target genes. Plays a critical role in retinal vascularization by acting as a receptor for Wnt proteins and norrin (NDP). In …
182	FZD5	Q13467	585	Wnt			Frizzled Class GPCRs	Receptor for Wnt proteins (PubMed:9054360, PubMed:10097073, PubMed:20530549). Can activate WNT2, WNT10B, WNT5A, but not WNT2B or WNT4 (in vitro); the in vivo situation may be different since not all of these are known to be coexpressed (By similarity). In neurons, activation of WNT7A promotes formation of synapses (PubMed:20530549). Functions in the canonical Wnt/beta-catenin signaling pathway. T…
183	FZD6	O60353	706	Wnt-3a;Wnt-4;Wnt-5a	352;351;380	P56704;P56705;P41221	Frizzled Class GPCRs	Receptor for Wnt proteins. Most of frizzled receptors are coupled to the beta-catenin canonical signaling pathway, which leads to the activation of disheveled proteins, inhibition of GSK-3 kinase, nuclear accumulation of beta-catenin and activation of Wnt target genes. A second signaling pathway involving PKC and calcium fluxes has been seen for some family members, but it is not yet clear if it …
184	FZD7	O75084	574	Wnt			Frizzled Class GPCRs	Receptor for Wnt proteins. Most of frizzled receptors are coupled to the beta-catenin canonical signaling pathway, which leads to the activation of disheveled proteins, inhibition of GSK-3 kinase, nuclear accumulation of beta-catenin and activation of Wnt target genes. A second signaling pathway involving PKC and calcium fluxes has been seen for some family members, but it is not yet clear if it …
185	FZD8	Q9H461	694	Wnt			Frizzled Class GPCRs	Receptor for Wnt proteins. Component of the Wnt-Fzd-LRP5-LRP6 complex that triggers beta-catenin signaling through inducing aggregation of receptor-ligand complexes into ribosome-sized signalosomes. The beta-catenin canonical signaling pathway leads to the activation of disheveled proteins, inhibition of GSK-3 kinase, nuclear accumulation of beta-catenin and activation of Wnt target genes. A seco…
186	FZD9	O00144	591	Wnt			Frizzled Class GPCRs	Receptor for WNT2 that is coupled to the beta-catenin canonical signaling pathway, which leads to the activation of disheveled proteins, inhibition of GSK-3 kinase, nuclear accumulation of beta-catenin and activation of Wnt target genes (By similarity). Plays a role in neuromuscular junction (NMJ) assembly by negatively regulating the clustering of acetylcholine receptors (AChR) through the beta-…
216	GAL2receptor	O43603	387	galanin, galanin-like peptide	30;60	P22466;Q9UBC7	Galanin receptors	Receptor for the hormone galanin and GALP. Receptor for the hormone spexin-1 (PubMed:24517231). The activity of this receptor is mediated by G proteins that activate the phospholipase C/protein kinase C pathway (via G(q)) and that inhibit adenylyl cyclase (via G(i)).
217	GAL3 receptor	O60755	368	galanin, galanin-like peptide	30;60	P22466;Q9UBC7	Galanin receptors	Receptor for the hormone galanin (PubMed:25691535). Receptor for the hormone spexin-1 (PubMed:24517231).
219	GIP receptor	P48546	466	gastric inhibitory polypeptide	42	P09681	Glucagon receptor family	This is a receptor for GIP. The activity of this receptor is mediated by G proteins which activate adenylyl cyclase.
220	BB2 receptor	P30550	384	Gastrin-releasing peptide;neuromedin B		P07492;P08949	Bombesin receptors	Receptor for gastrin-releasing peptide (GRP) (PubMed:1655761). Signals via association with G proteins that activate a phosphatidylinositol-calcium second messenger system, resulting in Akt phosphorylation. Contributes to the regulation of food intake. Contributes to the perception of prurient stimuli and transmission of itch signals in the spinal cord that promote scratching behavior, but does n…
221	CCK2receptor	P32239	447	CCK-33,4,8, gastrin-17	33	P06307;P01350	Cholecystokinin receptors	Receptor for gastrin and cholecystokinin. The CCK-B receptors occur throughout the central nervous system where they modulate anxiety, analgesia, arousal, and neuroleptic activity. This receptor mediates its action by association with G proteins that activate a phosphatidylinositol-calcium second messenger system.Isoform 2 is constitutively activated and may regulate cancer cell proliferation via…
222	GLP-1 receptor	P43220	463	glucagon;glucagon-like peptide 1-(7-36) amide;glucagon-like peptide-1-(7-37)	29;30;31	P01275	Glucagon receptor family	G-protein coupled receptor for glucagon-like peptide 1 (GLP-1) (PubMed:8405712, PubMed:8216285, PubMed:7517895, PubMed:19861722, PubMed:26308095, PubMed:27196125, PubMed:28514449). Ligand binding triggers activation of a signaling cascade that leads to the activation of adenylyl cyclase and increased intracellular cAMP levels (PubMed:8405712, PubMed:8216285, PubMed:7517895, PubMed:19861722, PubMe…
223	GLP-2 receptor	O95838	553	glucagon-like peptide 2;glucagon-like peptide 2-(3-33)	33;30	P01275	Glucagon receptor family	This is a receptor for glucagon-like peptide 2. The activity of this receptor is mediated by G proteins which activate adenylyl cyclase.
224	GHRH receptor	Q02643	423	GHRH	44	P01286	Glucagon receptor family	Receptor for GRF, coupled to G proteins which activate adenylyl cyclase. Stimulates somatotroph cell growth, growth hormone gene transcription and growth hormone secretion.
228	kisspeptin receptor	Q969F8	398	kisspeptin-10, 13,14,52,54	10-54	Q15726	Kisspeptin receptor	Receptor for metastin (kisspeptin-54 or kp-54), a C-terminally amidated peptide of KiSS1. KiSS1 is a metastasis suppressor protein that suppresses metastases in malignant melanomas and in some breast carcinomas without affecting tumorigenicity. The metastasis suppressor properties may be mediated in part by cell cycle arrest and induction of apoptosis in malignant cells. The receptor is essential…
246	MCH2receptor	Q969V1	340	Melanin-concentrating hormone	19	P20382	Melanin-concentrating hormone receptors	Receptor for melanin-concentrating hormone, coupled to G proteins that activate phosphoinositide hydrolysis.
247	MC3 receptor	P41968	323	γ-MSH	11	P01189	Melanocortin receptors	Receptor for MSH (alpha, beta and gamma) and ACTH. This receptor is mediated by G proteins which activate adenylate cyclase. Required for expression of anticipatory patterns of activity and wakefulness during periods of limited nutrient availability and for the normal regulation of circadian clock activity in the brain.
248	MC5 receptor	P33032	325	α-MSH	13	P01189	Melanocortin receptors	Receptor for MSH (alpha, beta and gamma) and ACTH. The activity of this receptor is mediated by G proteins which activate adenylate cyclase. This receptor is a possible mediator of the immunomodulation properties of melanocortins.
254	motilin receptor	O43193	412	motilin	22	P1287	Motilin receptor	Receptor for motilin.
259	FPR2/ALX	P25090	351	annexin I, aspirin triggered lipoxin A4, aspirin-triggered resolvin D1 LXA4 resolvin D1	61;	P04083;	Formylpeptide receptors	Low affinity receptor for N-formyl-methionyl peptides, which are powerful neutrophils chemotactic factors. Binding of FMLP to the receptor causes activation of neutrophils. This response is mediated via a G-protein that activates a phosphatidylinositol-calcium second messenger system. The activation of LXA4R could result in an anti-inflammatory outcome counteracting the actions of proinflammatory…
260	FPR3	P25089	353	F2L, humanin	189;17	Q9NRV9;Q8IVG9	Formylpeptide receptors	Low affinity receptor for N-formyl-methionyl peptides, which are powerful neutrophils chemotactic factors. Binding of FMLP to the receptor causes activation of neutrophils. This response is mediated via a G-protein that activates a phosphatidylinositol-calcium second messenger system.
261	NK3 receptor	P29371	465	neurokinin B	10	Q9UHF0	Tachykinin receptors	This is a receptor for the tachykinin neuropeptide neuromedin-K (neurokinin B). It is associated with G proteins that activate a phosphatidylinositol-calcium second messenger system. The rank order of affinity of this receptor to tachykinins is: neuromedin-K > substance K > substance P.
262	NMU2 receptor	Q9GZQ4	415	neuromedin S-33;neuromedin U-25	33;25	Q5H8A3;P48645	Neuromedin U receptors	Receptor for the neuromedin-U and neuromedin-S neuropeptides.
263	NPFF1 receptor	Q9GZQ6	430	neuropeptide FF	8	O15130	Neuropeptide FF/neuropeptide AF receptors	Receptor for NPAF (A-18-F-amide) and NPFF (F-8-F-amide) neuropeptides, also known as morphine-modulating peptides. Can also be activated by a variety of naturally occurring or synthetic FMRF-amide like ligands. This receptor mediates its action by association with G proteins that activate a phosphatidylinositol-calcium second messenger system.
264	NPFF2 receptor	Q9Y5X5	522	neuropeptide AF	18	O15130	Neuropeptide FF/neuropeptide AF receptors	Receptor for NPAF (A-18-F-amide) and NPFF (F-8-F-amide) neuropeptides, also known as morphine-modulating peptides. Can also be activated by a variety of naturally occurring or synthetic FMRF-amide like ligands. This receptor mediates its action by association with G proteins that activate a phosphatidylinositol-calcium second messenger system.
265	NPS receptor	Q6W5P4	371	neuropeptide S	20	P0C0P6	Neuropeptide S receptor	G-protein coupled receptor for neuropeptide S (NPS) (PubMed:16790440). Promotes mobilization of intracellular Ca(2+) stores (PubMed:16790440). Inhibits cell growth in response to NPS binding (PubMed:15947423). Involved in pathogenesis of asthma and other IgE-mediated diseases.
266	Y2 receptor	P49146	381	neuropeptide Y	36	P01303	Neuropeptide Y receptors	Receptor for neuropeptide Y and peptide YY. The rank order of affinity of this receptor for pancreatic polypeptides is PYY > NPY > PYY (3-36) > NPY (2-36) > [Ile-31, Gln-34] PP > [Leu-31, Pro-34] NPY > PP, [Pro-34] PYY and NPY free acid.
267	Y4 receptor	P50391	375	peptide YY	34	P10082	Neuropeptide Y receptors	Receptor for neuropeptide Y and peptide YY. The rank order of affinity of this receptor for pancreatic polypeptides is PP, PP (2-36) and [Ile-31, Gln-34] PP > [Pro-34] PYY > PYY and [Leu-31, Pro-34] NPY > NPY > PYY (3-36) and NPY (2-36) > PP (13-36) > PP (31-36) > NPY free acid.
268	NPBW2 receptor	P48146	333	neuropeptide B-23,29,W-23,30	24;29;23;30	Q8NG41;Q8N729	Neuropeptide W/neuropeptide B receptors	Interacts specifically with a number of opioid ligands. Receptor for neuropeptides B and W, which may be involved in neuroendocrine system regulation, food intake and the organization of other signals.
269	NTS1receptor	P30989	418	neurotensin	13	P30990	Neurotensin receptors	G-protein coupled receptor for the tridecapeptide neurotensin (NTS) (PubMed:8381365, PubMed:21725197, PubMed:23140271). Signaling is effected via G proteins that activate a phosphatidylinositol-calcium second messenger system. Signaling leads to the activation of downstream MAP kinases and protects cells against apoptosis (PubMed:21725197).
270	NTS2receptor	O95665	410	neurotensin	13	P30990	Neurotensin receptors	Receptor for the tridecapeptide neurotensin. It is associated with G proteins that activate a phosphatidylinositol-calcium second messenger system.
662	OX2 receptor	O43614	444	orexin-A,B	33;28	O43612	Orexin receptors	Nonselective, high-affinity receptor for both orexin-A and orexin-B neuropeptides (PubMed:9491897, PubMed:26950369). Triggers an increase in cytoplasmic Ca(2+) levels in response to orexin-A binding (PubMed:9491897, PubMed:26950369).
664	V4A receptor	P30559	389	oxytocin	9	P01178	Vasopressin and oxytocin receptors	Receptor for oxytocin. The activity of this receptor is mediated by G proteins which activate a phosphatidylinositol-calcium second messenger system.
672	PTH2 receptor	P49190	550	PTH;PTHrP-(1-36);TIP39	84;36;39	P01270;P12272;Q96A98	Parathyroid hormone receptors	This is a specific receptor for parathyroid hormone. The activity of this receptor is mediated by G proteins which activate adenylyl cyclase. PTH2R may be responsible for PTH effects in a number of physiological systems. It may play a significant role in pancreatic function. PTH2R presence in neurons indicates that it may function as a neurotransmitter receptor (By similarity).
717	GPR37	O15354	613	prosaposin	80	P07602	orphan-classA	Receptor for the neuroprotective and glioprotective factor prosaposin. Ligand binding induces endocytosis, followed by an ERK phosphorylation cascade.
723	GPR75	O95800	540	CCL5	68	P13501	orphan-classA	G protein-coupled receptor that is activated by the chemokine CCL5/RANTES. Probably coupled to heterotrimeric Gq proteins, it stimulates inositol trisphosphate production and calcium mobilization upon activation. Together with CCL5/RANTES, may play a role in neuron survival through activation of a downstream signaling pathway involving the PI3, Akt and MAP kinases. CCL5/RANTES may also regulate i…
729	PKR2	Q8NFJ6	384	prokineticin-2	102	Q9HC23	Prokineticin receptors	Receptor for prokineticin 2. Exclusively coupled to the G(q) subclass of heteromeric G proteins. Activation leads to mobilization of calcium, stimulation of phosphoinositide turnover and activation of p44/p42 mitogen-activated protein kinase.
730	PRRP receptor	P49683	370	PrRP-20,31	20;31	P81277	Prolactin-releasing peptide receptor	Receptor for prolactin-releasing peptide (PrRP). Implicated in lactation, regulation of food intake and pain-signal processing.
736	PAR2	P55085	397	serine proteases	>100		Proteinase-activated receptors	Receptor for trypsin and trypsin-like enzymes coupled to G proteins (PubMed:28445455). Its function is mediated through the activation of several signaling pathways including phospholipase C (PLC), intracellular calcium, mitogen-activated protein kinase (MAPK), I-kappaB kinase/NF-kappaB and Rho (PubMed:28445455). Can also be transactivated by cleaved F2R/PAR1. Involved in modulation of inflammato…
737	PAR3	O00254	374	thrombin	>100	P00734	Proteinase-activated receptors	Receptor for activated thrombin coupled to G proteins that stimulate phosphoinositide hydrolysis.
738	PAR4	Q96RI0	385	cathepsin G,thrombin	255;>100	P08311;P00734	Proteinase-activated receptors	Receptor for activated thrombin or trypsin coupled to G proteins that stimulate phosphoinositide hydrolysis. May play a role in platelets activation.
743	GnRH2 receptor	Q96P88	292	GnRH I, GnRH II	10	P01148;O43555	Gonadotrophin-releasing hormone receptors	Putative receptor for gonadotropin releasing hormone II (GnRH II) which is most probably non-functional.
771	QRFP receptor	Q96P65	431	QRFP	43	P83859	Peptide P518 receptor	Receptor for the orexigenic neuropeptide QRFP. The activity of this receptor is mediated by G proteins that modulate adenylate cyclase activity and intracellular calcium levels.
773	RXFP1 receptor	Q9HBX9	757	H2 relaxin	185	P04090	Relaxin family peptide receptors	Receptor for relaxins. The activity of this receptor is mediated by G proteins leading to stimulation of adenylate cyclase and an increase of cAMP. Binding of the ligand may also activate a tyrosine kinase pathway that inhibits the activity of a phosphodiesterase that degrades cAMP.
774	RXFP2 receptor	Q8WXD0	754	INSL3	131	P51460	Relaxin family peptide receptors	Receptor for relaxin. The activity of this receptor is mediated by G proteins leading to stimulation of adenylate cyclase and an increase of cAMP. May also be a receptor for Leydig insulin-like peptide (INSL3).
775	RXFP4 receptor	Q8TDU9	374	H3 relaxin;H3 relaxin (B chain);INSL5	142;27;135	Q8WXF3;Q9Y5Q6	Relaxin family peptide receptors	High affinity receptor for INSL5. Also acts as receptor for RLN3/relaxin-3, as well as bradykinin and kallidin. Binding of the ligand inhibit cAMP accumulation.
778	secretin receptor	P47872	440	secretin	27	P09683	Glucagon receptor family	This is a receptor for secretin. The activity of this receptor is mediated by G proteins which activate adenylyl cyclase.
779	sst3 receptor	P32745	418	SRIF-14,28	14;28	P61278	Somatostatin receptors	Receptor for somatostatin-14 and -28. This receptor is coupled via pertussis toxin sensitive G proteins to inhibition of adenylyl cyclase.
780	sst4 receptor	P31391	388	SRIF-14,28	14;28	P61278	Somatostatin receptors	Receptor for somatostatin-14. The activity of this receptor is mediated by G proteins which inhibits adenylyl cyclase. It is functionally coupled not only to inhibition of adenylate cyclase, but also to activation of both arachidonate release and mitogen-activated protein (MAP) kinase cascade. Mediates antiproliferative action of somatostatin in tumor cells.
781	sst5 receptor	P35346	364	SRIF-14,28	14;28	P61278	Somatostatin receptors	Receptor for somatostatin 28 and to a lesser extent for somatostatin-14. The activity of this receptor is mediated by G proteins which inhibit adenylyl cyclase. Increases cell growth inhibition activity of SSTR2 following heterodimerization.
786	NK2 receptor	P21452	398	neurokinin A	10	P20366	Tachykinin receptors	This is a receptor for the tachykinin neuropeptide substance K (neurokinin A). It is associated with G proteins that activate a phosphatidylinositol-calcium second messenger system. The rank order of affinity of this receptor to tachykinins is: substance K > neuromedin-K > substance P.
819	AGTR2	P50052	363	angiotensin II, III	8,7	P01019	Angiotensin receptors	Receptor for angiotensin II. Cooperates with MTUS1 to inhibit ERK2 activation and cell proliferation.
821	PAC3 receptor	P41587	438	VIP;PACAP-27,38	28;27;38	P01282;P18509	VIP and PACAP receptors	This is a receptor for VIP as well as PACAP-38 and -27, the activity of this receptor is mediated by G proteins which activate adenylyl cyclase. Can be coupled to phospholipase C.
822	V2A receptor	P47901	424	Arg-vasopressin	9	P01185	Vasopressin and oxytocin receptors	Receptor for arginine vasopressin. The activity of this receptor is mediated by G proteins which activate a phosphatidyl-inositol-calcium second messenger system.
